# Large-scale exome sequencing study implicates both developmental and functional changes in the neurobiology of autism

## Abstract

We present the largest exome sequencing study of autism spectrum disorder (ASD) to date (n=35,584 total samples, 11,986 with ASD). Using an enhanced Bayesian framework to integrate *de novo* and case-control rare variation, we identify 102 risk genes at a false discovery rate ≤ 0.1. Of these genes, 49 show higher frequencies of disruptive *de novo* variants in individuals ascertained for severe neurodevelopmental delay, while 53 show higher frequencies in individuals ascertained for ASD; comparing ASD cases with mutations in these groups reveals phenotypic differences. Expressed early in brain development, most of the risk genes have roles in regulation of gene expression or neuronal communication (i.e., mutations effect neurodevelopmental and neurophysiological changes), and 13 fall within loci recurrently hit by copy number variants. In human cortex single-cell gene expression data, expression of risk genes is enriched in both excitatory and inhibitory neuronal lineages, consistent with multiple paths to an excitatory/inhibitory imbalance underlying ASD.
