## Supplementary material for "Large-scale exome sequencing study implicates both developmental and functional changes in the neurobiology of autism": Table S5

### Sheet: Description
Table S5
This file gathers information for assessing the novelty of the ASD-associated genes identified by TADA and DAWN.

### Sheet: TADA genes (FDR ≤ 0.1)
Table S5A: Review of databases and literature for 102 genes discovered in TADA analysis (FDR ≤ 0.1)
Gene	Category	OMIM Phenotype	Other databases (only reviewed when AD neurodevelopmental phenotype absent from OMIM)	Relevant Literature (only reviewed when not reported in other databases in association w/ AD neurodevelopmental phenotype. Excludes published variants analyzed in this study.)	De Rubeis 2014	Sanders 2015	Yuen 2017	DDD 2017
CHD8	Known NDD gene (AD)	{Autism, susceptibility to, 18} (AD)	N/R	N/R	FDR ≤ 0.01	FDR ≤ 0.01	Yes	Yes
SCN2A	Known NDD gene (AD)	Epileptic encephalopathy, early infantile, 11 (AD); Seizures, benign familial infantile, 3 (AD)	N/R	N/R	FDR ≤ 0.01	FDR ≤ 0.01	Yes	Yes
SYNGAP1	Known NDD gene (AD)	Mental retardation, autosomal dominant 5 (AD)	N/R	N/R	FDR ≤ 0.01	FDR ≤ 0.01	Yes	Yes
ADNP	Known NDD gene (AD)	Helsmoortel-van der Aa syndrome (AD)	N/R	N/R	FDR ≤ 0.01	FDR ≤ 0.01	Yes	Yes
FOXP1	Known NDD gene (AD)	Mental retardation with language impairment and with or without autistic features (AD)	N/R	N/R		0.01 < FDR ≤ 0.05	Yes	Yes
POGZ	Known NDD gene (AD)	White-Sutton syndrome (AD)	N/R	N/R	FDR ≤ 0.01	FDR ≤ 0.01	Yes	Yes
ARID1B	Known NDD gene (AD)	Coffin-Siris syndrome 1 (AD)	N/R	N/R	FDR ≤ 0.01	FDR ≤ 0.01	Yes	Yes
SUV420H1	Known NDD gene (AD)	Mental retardation, autosomal dominant 51 (AD)	N/R	N/R	FDR ≤ 0.01	FDR ≤ 0.01	Yes	Yes
DYRK1A	Known NDD gene (AD)	Mental retardation, autosomal dominant 7 (AD)	N/R	N/R	FDR ≤ 0.01	FDR ≤ 0.01	Yes	Yes
SLC6A1	Known NDD gene (AD)	Myoclonic-atonic epilepsy (AD)	N/R	N/R		0.01 < FDR ≤ 0.05	Yes (missense)	Yes
GRIN2B	Known NDD gene (AD)	Epileptic encephalopathy, early infantile, 27 (AD); Mental retardation, autosomal dominant 6 (AD)	N/R	N/R	FDR ≤ 0.01	FDR ≤ 0.01	Yes	Yes
PTEN	Known NDD gene (AD)	Macrocephaly/autism syndrome (AD); Cowden syndrome 1 (AD); Lhermitte-Duclos syndrome (AD); {Glioma susceptibility 2} (AD), {Meningioma} (AD)	N/R	N/R	0.01 < FDR ≤ 0.05	FDR ≤ 0.01	Yes	Yes
SHANK3	Known NDD gene (AD)	Phelan-McDermid syndrome (AD); {Schizophrenia 15} (AD)	N/R	N/R		FDR ≤ 0.01	Yes
MED13L	Known NDD gene (AD)	Mental retardation and distinctive facial features with or without cardiac defects (AD); Transposition of the great arteries, dextro-looped 1 (AD)	N/R	N/R				Yes
GIGYF1	Gene enriched for rare variants in ASD	.	.	none		0.01 < FDR ≤ 0.05	Yes
CHD2	Known NDD gene (AD)	Epileptic encephalopathy, childhood-onset (AD)	N/R	N/R		FDR ≤ 0.01	Yes	Yes
ANKRD11	Known NDD gene (AD)	KBG syndrome (AD)	N/R	N/R			Yes	Yes
ANK2	Known NDD gene (AD)	Cardiac arrhythmia, ankyrin-B-related (AD); Long QT syndrome 4 (AD)	ClinGen: Sufficient evidence for haploinsufficiency pathogenicity, Haploinsufficiency phenotype: Autism spectrum disorder	N/R	FDR ≤ 0.01	FDR ≤ 0.01	Yes
ASH1L	Known NDD gene (AD)	Mental retardation, autosomal dominant 52 (AD)	N/R	N/R	0.05 < FDR ≤ 0.1	FDR ≤ 0.01	Yes
TLK2	Known NDD gene (AD)	Mental retardation, autosomal dominant 57 (AD)	N/R	N/R
CTNNB1	Known NDD gene (AD)	Mental retardation, autosomal dominant 19 (AD); Exudative vitreoretinopathy 7 (AD)	N/R	N/R				Yes
DEAF1	Known NDD gene (AD)	Mental retardation, autosomal dominant 24 (AD); ?Dyskinesia, seizures, and intellectual developmental disorder (AR)	N/R	N/R
KDM6B	Gene enriched for rare variants in ASD	.	Gene2Phenotype Database: AUTOSOMAL RECESSIVE MENTAL RETARDATION (biallelic), disease confidence: possible	none for autosomal dominant disorder		0.01 < FDR ≤ 0.05	Yes
DSCAM	Known NDD gene (AD)	.	ClinGen: Sufficient evidence for haploinsufficiency pathogenicity, Haploinsufficiency phenotype: Autism	N/R		FDR ≤ 0.01	Yes
SETD5	Known NDD gene (AD)	Mental retardation, autosomal dominant 23 (AD)	N/R	N/R	0.05 < FDR ≤ 0.1	FDR ≤ 0.01		Yes
KCNQ3	Known NDD gene (AD)	Seizures, benign neonatal, 2 (AD)	N/R	N/R				Yes
SRPR	Novel	.	.	none
KDM5B	Known NDD gene (AR); Gene enriched for rare variants in ASD	Mental retardation, autosomal recessive 65 (AR)	Gene2Phenotype Database: AUTISM (monoallelic), disease confidence: possible	N/R		FDR ≤ 0.01		Yes
WAC	Known NDD gene (AD)	Desanto-Shinawi syndrome (AD)	N/R	N/R		FDR ≤ 0.01	Yes	Yes
SHANK2	Known NDD gene (AD)	{Autism susceptibility 17} (AD)	N/R	N/R		FDR ≤ 0.01	Yes
NRXN1	Known NDD gene (AD, AR)	Pitt-Hopkins-like syndrome 2 (AR), {Schizophrenia, susceptibility to, 17} (AD)	ClinGen: Sufficient evidence for haploinsufficiency pathogenicity (neurodevelopmental phenotypes); Gene2Phenotype Database: AUTISM (monoallelic); PITT HOPKINS 2 (biallelic)	N/R		FDR ≤ 0.01
TBL1XR1	Known NDD gene (AD)	Mental retardation, autosomal dominant 41 (AD); Pierpont syndrome (AD)	N/R	N/R				Yes
DNMT3A	Known NDD gene (AD)	Tatton-Brown-Rahman syndrome (AD)	N/R	N/R		0.01 < FDR ≤ 0.05	Yes (missense)
MYT1L	Known NDD gene (AD)	Mental retardation, autosomal dominant 39 (AD)	N/R	N/R	0.05 < FDR ≤ 0.1	0.01 < FDR ≤ 0.05	Yes	Yes
BCL11A	Known NDD gene (AD)	Dias-Logan syndrome (AD)	N/R	N/R	0.01 < FDR ≤ 0.05	0.01 < FDR ≤ 0.05		Yes
RORB	Novel	.	.	Several cases with LoF variants or deletions reported (Rudolf 2016, PMID: 27352968 - neurodevelopmental disorders including epilepsy, especially in generalized epilepsies with predominant absence seizures)
RAI1	Known NDD gene (AD)	Smith-Magenis syndrome (AD)	N/R	N/R
DYNC1H1	Known NDD gene (AD)	Mental retardation, autosomal dominant 13 (AD); Charcot-Marie-Tooth disease, axonal, type 20 (AD); Spinal muscular atrophy, lower extremity-predominant 1 (AD)	N/R	N/R			Yes (missense)	Yes
DPYSL2	Novel	.	.	none
AP2S1	Novel	Hypocalciuric hypercalcemia, type III (AD)	Orphanet: Disease-causing germline mutation(s) in Familial hypocalciuric hypercalcemia type 3	Multiple unrelated patients with hypercalcemia and AP2S1 mutations have learning disabilities/cognitive dysfunction (Szalat 2017, PMID: 28176280; Hannan 2015, PMID: 26082470; Hendy 2014, PMID: 24731014)
KMT2C	Known NDD gene (AD)	Kleefstra syndrome 2 (AD)	N/R	N/R		FDR ≤ 0.01	Yes
PAX5	Gene enriched for de novo variants in ASD	{Leukemia, acute lymphoblastic, susceptibility to, 3} (AD)	Orphanet: Major susceptibility factor in Precursor B-cell acute lymphoblastic leukemia	O'Roak 2014, PMID: 25418537- sequencing of 64 candidate genes in 3486 ASD patients (Simons and TASC): gene significantly enriched for de novo variants			Yes
MKX	Novel	.	.	Limited evidence reported (Mroczkowski 2014, PMID: 25073539- MKX is part of 10p11.23-p12.1 microdeletion associated with developmental delay, craniofacial abnormailities, and cryptorchidism; MKX is a potential candidate gene for cryptorchidism)
GABRB3	Known NDD gene (AD)	Epileptic encephalopathy, early infantile, 43 (AD); {Epilepsy, childhood absence, susceptibility to, 5} (AD)	N/R	N/R	0.01 < FDR ≤ 0.05	0.01 < FDR ≤ 0.05		Yes
SIN3A	Known NDD gene (AD)	Witteveen-Kolk syndrome (AD)	N/R	N/R
MBD5	Known NDD gene (AD)	Mental retardation, autosomal dominant 1 (AD)	N/R	N/R		0.05 < FDR ≤ 0.1
MAP1A	Novel	.	.	Limited evidence reported (Myers 2011, PMID: 21383861- excess of rare missense variants identified in both ASD and schizophrenia cohorts)
STXBP1	Known NDD gene (AD)	Epileptic encephalopathy, early infantile, 4 (AD)	N/R	N/R				Yes
CELF4	Novel	.	.	Limited evidence reported (Halgren 2012, PMID: 22617346- complex rearrangement involving a de novo translocation and inversion interrupting CELF4 in a male with borderline IQ, developmental and behavioral disorders, myopia, obesity, and febrile seizures. Barone 2017, PMID: 28407444- 18q12.2 deletion involving CELF4 and KIAA1328 in a girl with syndromic ID and autism, inherited from her mildly aff…
PHF12	Novel	.	.	Limited evidence reported (Xie 2016, PMID: 27247625- de novo microdeletion at 17q11.2 associated with developmental delay, short stature, microcephaly and dysmorphic features, one of seven genes listed as candidates)
TBR1	Known NDD gene (AD)	Intellectual developmental disorder with autism and speech delay (AD)	N/R	N/R	FDR ≤ 0.01	FDR ≤ 0.01	Yes
PPP2R5D	Known NDD gene (AD)	Mental retardation, autosomal dominant 35 (AD)	N/R	N/R				Yes
TM9SF4	Novel	.	.	none
PHF21A	Known NDD gene (AD)	.	Gene2Phenotype database: POTOCKI-SHAFFER SYNDROME (monoallelic); MONDO: Potocki-Shaffer syndrome (contiguous gene deletion syndrome); Orphanet: Role in the phenotype of Potocki-Shaffer syndrome	N/R
PRR12	Novel	.	.	Cordova-Fletes 2015, PMID: 26163108- de novo translocation disrupting PRR12 in a girl with ID, early onset seizures and neuropsychiatric disorders. Leduc 2018, PMID: 29556724- de novo LoF variants in PRR12 in 3 patients with ID, eye abnormalities, dysmorphic features, and neuropsychiatric problems, including autism in two.
SKI	Known NDD gene (AD)	Shprintzen-Goldberg syndrome (AD)	N/R	N/R
ASXL3	Known NDD gene (AD)	Bainbridge-Ropers syndrome (AD)	N/R	N/R	0.01 < FDR ≤ 0.05		Yes	Yes
SPAST	Known NDD gene (AD)	Spastic paraplegia 4, autosomal dominant (AD)	N/R	N/R		0.01 < FDR ≤ 0.05	Yes
SMARCC2	Known NDD gene (AD)	.	.	Definitive evidence: Machol 2019, PMID: 30580808- de novo variants in SMARCC2 cause an ID syndrome with prominent speech impairment, hypotonia, behavioral abnormalities, and dysmorphic features.			Yes
TRIP12	Known NDD gene (AD)	Mental retardation, autosomal dominant 49 (AD)	N/R	N/R		FDR ≤ 0.01
CREBBP	Known NDD gene (AD)	Rubinstein-Taybi syndrome 1 (AD)	N/R	N/R				Yes
TCF4	Known NDD gene (AD)	Pitt-Hopkins syndrome (AD); Corneal dystrophy, Fuchs endothelial, 3 (AD)	N/R	N/R				Yes
CACNA1E	Known NDD gene (AD)	Epileptic encephalopathy, early infantile, 69 (AD)	N/R	N/R
GNAI1	Known NDD gene (AD)	.	Gene2Phenotype Database: GNAI1 syndrome (monoallelic)	N/R				Yes
TCF20	Known NDD gene (AD)	.	Gene2Phenotype Database: TCF20 syndrome (monoallelic); ClinGen: Sufficient evidence for dosage pathogenicity, Haploinsufficiency phenotype: complex neurodevelopmental disorder	N/R				Yes
FOXP2	Known NDD gene (AD)	Speech-language disorder-1 (AD)	N/R	N/R
NSD1	Known NDD gene (AD)	Sotos syndrome 1 (AD)	N/R	N/R				Yes
TCF7L2	Gene enriched for rare variants in ASD and de novo variants in NDD	{Diabetes mellitus, type 2, susceptibility to} (AD)	.	Lelieveld 2016, PMID: 27479843- exome-wide enrichment for de novo variants in neurodevelopmental disorders (including ID, ASD, epileptic encephalopathies and schizophrenia)		FDR ≤ 0.01	Yes
LDB1	Novel	.	.	none
EIF3G	Novel	.	.	none
PHF2	Gene enriched for rare variants in ASD	.	.	none		0.01 < FDR ≤ 0.05	Yes
KIAA0232	Novel	.	.	none
VEZF1	Novel	.	.	none
GFAP	Known NDD gene (AD)	Alexander disease (AD)	N/R	N/R
IRF2BPL	Known NDD gene (AD)	Neurodevelopmental disorder with regression, abnormal movements, loss of speech, and seizures (AD)	N/R	N/R		0.05 < FDR ≤ 0.1
ZMYND8	Novel	.	.	none
SATB1	Novel	.	.	none
RFX3	Novel	.	.	Tabet 2015, PMID: 25844147- de novo intragenic deletion in a girl with ID, ASD and macrocephaly. Sahoo 2011, PMID: 21792059- among individuals referred for microarray testing, 7 deletions encompassing RFX3, with sizes ranging from 177 kb to 3.5 Mb (2 de novo, 2 paternal, 3 inheritance unknown). The clinical features included autism, ID, and behavioral problems. Walsh 2008, PMID: 18369103A- RFX3 d…
SCN1A	Known NDD gene (AD)	Epileptic encephalopathy, early infantile, 6 (Dravet syndrome) (AD); Epilepsy, generalized, with febrile seizures plus, type 2 (AD); Febrile seizures, familial, 3A (AD); Migraine, familial hemiplegic, 3 (AD)	N/R	N/R				Yes
PPP5C	Novel	.	.	none
TRIM23	Novel	.	.	none
TRAF7	Known NDD gene (AD)	Cardiac, facial, and digital anomalies with developmental delay (AD)	N/R	N/R
ELAVL3	Novel	.	.	none
GRIA2	Novel	.	.	none
LRRC4C	Novel	.	.	Limited evidence reported (Maussion 2017, PMID: 27759917- LRRC4C deletion variants may be modifiers of neurodevelopmental disorders)
CACNA2D3	Gene enriched for rare variants in ASD	.	.	none	0.01 < FDR ≤ 0.05		Yes
NUP155	Novel	?Atrial fibrillation 15 (AR)	Orphanet: Disease-causing germline mutation(s) (loss of function) in Familial atrial fibrillation	none
KMT2E	Known NDD gene (AD)	.	Gene2Phenotype Database: INTELLECTUAL DISABILITY (monoallelic)	N/R		0.05 < FDR ≤ 0.1
NR3C2	Gene enriched for rare variants in ASD	Pseudohypoaldosteronism type I, autosomal dominant (AD); Hypertension, early-onset, autosomal dominant, with exacerbation in pregnancy (AD)	ClinGen: Sufficient evidence for dosage pathogenicity, Haploinsufficiency phentoype: Psuedoaldoseronism, type I, autosomal dominant; PHA1A; Orphanet: Disease-causing germline mutation(s) (loss of function) in Renal pseudohypoaldosteronism type 1, Disease-causing germline mutation(s) (gain of function) in Hypertension due to gain-of-function mutations in the mineralocorticoid receptor	none	0.05 < FDR ≤ 0.1
NACC1	Known NDD gene (AD)	Neurodevelopmental disorder with epilepsy, cataracts, feeding difficulties, and delayed brain myelination (AD)	N/R	N/R
PTK7	Gene enriched for rare variants in ASD	.	.	Lei 2019, PMID: 30689296- rare missense heterozygous PTK7 variants identified in patients with neural tube defects.		0.05 < FDR ≤ 0.1
PPP1R9B	Novel	.	.	Limited evidence reported (Kemeny 2014, PMID: 25106685, Zahir 2009, PMID: 19449402- included in 17q21.33 microduplication)
GABRB2	Known NDD gene (AD)	Epileptic encephalopathy, infantile or early childhood, 2 (AD)	N/R	N/R
HDLBP	Novel	.	.	Felder 2009, PMID: 19365831- 1 of 3 genes downregulated in a patient with autism and 2q37 deletion syndrome, suggested as candidate.
TAOK1	Novel	.	.	Limited evidence reported (Xie 2016, PMID: 27247625- de novo microdeletion at 17q11.2 associated with developmental delay, short stature, microcephaly and dysmorphic features, one of seven genes listed as candidates)
UBR1	Novel (Known NDD gene [AR])	Johanson-Blizzard syndrome (AR)	Gene2Phenotype Database: JOHANSON-BLIZZARD SYNDROME (biallelic); Orphanet: Disease-causing germline mutation(s) (loss of function) in Johanson-Blizzard syndrome	none
TEK	Novel	Glaucoma 3, primary congenital, E (AD); Venous malformations, multiple cutaneous and mucosal (AD)	Gene2Phenotype Database: VENOUS MALFORMATIONS, MULTIPLE CUTANEOUS AND MUCOSAL (monoallelic); Orphanet: Disease-causing germline mutation(s) (loss of function) in Congenital glaucoma, Disease-causing germline mutation(s) (gain of function) in Mucocutaneous venous malformations	none
KCNMA1	Known NDD gene (AD, AR)	?Cerebellar atrophy, developmental delay, and seizures (AR); Paroxysmal nonkinesigenic dyskinesia, 3, with or without generalized epilepsy (AD)	N/R	N/R
CORO1A	Novel	Immunodeficiency 8 (AR)	Orphanet: Disease-causing germline mutation(s) in Severe combined immunodeficiency due to CORO1A deficiency	none
HECTD4	Novel	.	.	none
NCOA1	Novel	.	.	none
DIP2A	Gene enriched for rare variants in ASD	.	.	none		0.05 < FDR ≤ 0.1
This color indicates that the associated phenotype is unrelated to neurodevelopmental disorders.
AD, autosomal dominant; AR, autosomal recessive; ASD, autism spectrum disorder; ID, intellectual disability; LoF, loss of function; NDD, neurodevelopmental disorder; N/R, not reviewed

### Sheet: DAWN only genes (FDR ≤ 0.005)
Table S5B: Review of databases for genes discovered in DAWN analysis only (FDR ≤ 0.005)
Gene	Category	OMIM Phenotype	Other databases (only reviewed when AD neurodevelopmental phenotype absent from OMIM)	Literature
ACTN2		Cardiomyopathy, dilated, 1AA, with or without left ventricular noncompaction (LVNC) (AD); Cardiomyopathy, hypertrophic, 23, with or without LVNC (AD)	.
SYNE1	ID in rare, severe cases (AR)	Emery-Dreifuss muscular dystrophy 4, autosomal dominant (AD); Spinocerebellar ataxia, autosomal recessive 8 (AR)	Gene2Phenotype Database: EMERY-DREIFUSS MUSCULAR DYSTROPHY 4 (biallelic); SPINOCEREBELLAR ATAXIA, AUTOSOMAL RECESSIVE 8 (biallelic)
EPB41L1		?Mental retardation, autosomal dominant 11 (AD)	Gene2Phenotype Database: INTELLECTUAL DISABILITY (monoallelic), disease confidence: possible; MONDO: Intellectual disability, autosomal dominant 11 (AD)
HSPA12A		.	.
SEMA3E		?CHARGE syndrome (AD)	.
AHDC1	Known NDD gene (AD)	Xia-Gibbs syndrome (AD)	N/R
NR4A2		.	.
PTPRT		.	.
OPRK1		.	.
CDH10		.	.
PIK3C2B		.	.
SPTBN1		.	.
MTDH		.	.
PTPN23	Known NDD gene (AR)	.	.	Developmental epileptic encephalopathy with hypomyelination and brain atrophy (AR) (PMID: 29090338, 29899372)
EPHB1		.	.
ZDHHC22		.	.
FLRT2		.	.
NFIB	Known NDD gene (AD)	Macrocephaly, acquired, with impaired intellectual development (AD)	N/R
LRRC4		.	.
CNOT3	Known NDD gene (AD)	.	Gene2Phenotype Database: CNOT3 syndrome (monoallelic)
SATB2	Known NDD gene (AD)	Glass syndrome (AD)	N/R
PKNOX2		.	.
ZBTB20	Known NDD gene (AD)	Primrose syndrome (AD)	N/R
PDE3A		Hypertension and brachydactyly syndrome (AD)	.
WNK1		Neuropathy, hereditary sensory and autonomic, type II (AR); Pseudohypoaldosteronism, type IIC (AD)	.
C11orf30		.	.
PTPN3		.	.
SETBP1	Known NDD gene (AD)	Mental retardation, autosomal dominant 29 (AD); Schinzel-Giedion midface retraction syndrome (AD)	N/R
CNTNAP2	Known NDD gene (AR)	{Autism susceptibility 15} (AD); Pitt-Hopkins like syndrome 1 (AR); Cortical dysplasia-focal epilepsy syndrome (AR)	Gene2Phenotype Database: CORTICAL DYSPLASIA-FOCAL EPILEPSY SYNDROME (biallelic)
NDST4		.	.
FEZF2		.	.
FOSL2		.	.
MCF2L2		.	.
PARP8		.	.
SLC6A11		.	.
ZNF804A		.	.
ABCA1		Tangier disease (AR); {Coronary artery disease in familial hypercholesterolemia, protection against} (AD); HDL deficiency, type 2 (AD)	.
TLE4		.	.
LAMA2	ID, seizures and brain structural defects in a small proportion of cases (AR)	Muscular dystrophy, congenital, merosin deficient or partially deficient (AR); Muscular dystrophy, limb-girdle, autosomal recessive 23 (AR)	Gene2Phenotype Database: CONGENITAL MUSCULAR DYSTROPHY (biallelic)
NFIA	Known NDD gene (AD)	Brain malformations with or without urinary tract defects (AD)	N/R
AMOTL1		.	.
HIST1H2AE		.	.
EHMT1	Known NDD gene (AD)	Kleefstra syndrome 1 (AD)	N/R
MAST2		.	.
KDM3A		.	.
PCDH10		.	.
NCOA6		.	.
GIT2		.	.
ADCY2		.	.
ABCA5		?Hypertrichosis, congenital generalized, with gingival hyperplasia (AR)	.
SF3B1		.	.
SRCAP	Known NDD gene (AD)	Floating-Harbor syndrome (AD)	N/R
CRIM1		.	Gene2Phenotype Database: Colobomatous macrophthalmia with microcornea syndrome (biallelic), disease confidence: possible
SEZ6L2		.	.
TRPM3		.	.
ALPK3		Cardiomyopathy, familial hypertrophic 27 (AR)	.
RNF20		.	.
SCUBE1		.	.
VRK1	Known NDD gene (AR)	Pontocerebellar hypoplasia type 1A (AR)	Gene2Phenotype Database: PONTOCEREBELLAR HYPOPLASIA TYPE 1 (biallelic), disease confidence: probable
CDH7		.	.
LAMB1	Known NDD gene (AR)	Lissencephaly 5 (AR)	Gene2Phenotype Database: COBBLESTONE BRAIN MALFORMATION WITHOUT MUSCULAR OR OCULAR ABNORMALITIES (biallelic), disease confidence: probable
AGAP2		.	.
GPATCH8		.	.
NDST1	Known NDD gene (AR)	Mental retardation, autosomal recessive 46 (AR)	Gene2Phenotype Database: AUTOSOMAL RECESSIVE MENTAL RETARDATION (biallelic), disease confidence: possible
PALM2-AKAP2		.	.
IGSF3		?Lacrimal duct defect (AR)	.
BRD4		.	.
CHD6		.	.
MYH9		Deafness, autosomal dominant 17 (AD); Macrothrombocytopenia and granulocyte inclusions with or without nephritis or sensorineural hearing loss (AD)	Gene2Phenotype Database: DEAFNESS AUTOSOMAL DOMINANT TYPE 17 (monoallelic); EPSTEIN SYNDROME (monoallelic); FECHTNER SYNDROME (monoallelic); MACROTHROMBOCYTOPENIA WITH PROGRESSIVE SENSORINEURAL DEAFNESS (monoallelic); MAY-HEGGLIN ANOMALY (monoallelic); SEBASTIAN SYNDROME (monoallelic)
PTGFRN		.	.
MLXIP		.	.
DUSP7		.	.
TTLL4		.	.
ZBTB40		.	Gene2Phenotype Database: AUTOSOMAL RECESSIVE MENTAL RETARDATION (biallelic), disease confidence: possible
PRKD1	Known NDD gene (AD)	Congenital heart defects and ectodermal dysplasia (AD)	N/R
DNAH7		.	.
DPP6	Known NDD gene (AD)	Mental retardation, autosomal dominant 33 (AD); {Ventricular fibrillation, paroxysmal familial, 2} (AD)	N/R
RNF38		.	.
SPEN		.	.
KIAA0195	Known NDD gene (AR)	Intellectual developmental disorder with cardiac defects and dysmorphic facies (AR)	.
ADCY9		.	.
LARP1		.	.
PRPF4B		.	.
This color indicates that the associated phenotype is unrelated to neurodevelopmental disorders.
AD, autosomal dominant; AR, autosomal recessive; NDD, neurodevelopmental disorder; N/R, not reviewed
