## Supplementary material for "Large-scale exome sequencing study implicates both developmental and functional changes in the neurobiology of autism": Table S7

### Sheet: Description
Table S7
This file shows genomic disorder (GD) loci and their overlap with ASD risk genes identified by TADA.
"Full" sheet: A list of coordinates for all 51 GD loci and corresponding references from the literature that reported each site
"Condensed" sheet: A subset of the 12 GD loci overlapping at least one of 102 ASD risk genes (FDR ≤ 0.1)
References in Sheet 1 are abbreviated as follows:
Abbreviation	Full Reference
Coe (2014)	Coe et al., Nat. Genet. (2014)
Cooper (2011)	Cooper et al., Nat. Genet. (2011)
Dittwald (2013)	Dittwald et al., Genome Res. (2013)
Pinto (2014)	Pinto et al., Am. J. Hum. Genet. (2014)
Rehm (2015)	Rehm et al., New Engl. J. Med. (2015)
Sanders (2015)	Sanders et al., Neuron (2015)
Shaefer (2013)	Schaefer & Mendelsohn, Genet. Med. (2013)
Wapner (2012)	Wapner et al., New Engl. J. Med. (2012)
Wright (2015)	Wright et al., Lancet (2015)

### Sheet: Full
Chr	Start (hg19)	End (hg19)	Cytobands	# References	References
1	834083	5408761	1p36.33,1p36.32,1p36.31	6	Coe (2014), Cooper (2011), Pinto (2014), Rehm (2015), Shaefer (2013), Wright (2015)
1	145399075	145594214	1q21.1	7	Coe (2014), Cooper (2011), Dittwald (2013), Pinto (2014), Rehm (2015), Wapner (2012), Wright (2015)
1	146577486	147393376	1q21.2,1q21.1	8	Coe (2014), Cooper (2011), Dittwald (2013), Pinto (2014), Rehm (2015), Sanders (2015), Wapner (2012), Wright (2015)
2	50145642	51259673	2p16.3	2	Sanders (2015), Shaefer (2013)
2	57746496	61738334	2p15,2p16.1	4	Coe (2014), Pinto (2014), Rehm (2015), Wright (2015)
2	96726273	97676273	2q11.1,2q11.2	3	Coe (2014), Cooper (2011), Dittwald (2013)
2	110879906	110962594	2q13	3	Cooper (2011), Dittwald (2013), Rehm (2015)
2	111392192	113093529	2q13	4	Coe (2014), Dittwald (2013), Pinto (2014), Wapner (2012)
2	239954693	242471327	2q37.3	4	Coe (2014), Cooper (2011), Pinto (2014), Rehm (2015)
3	195756054	197344664	3q29	8	Coe (2014), Cooper (2011), Dittwald (2013), Pinto (2014), Rehm (2015), Sanders (2015), Wapner (2012), Wright (2015)
4	72448	2327204	4p16.3	3	Pinto (2014), Rehm (2015), Wapner (2012)
5	112043201	112181936	5q22.2	2	Wapner (2012), Wright (2015)
5	175728978	177013961	5q35.3,5q35.2	7	Coe (2014), Cooper (2011), Dittwald (2013), Pinto (2014), Rehm (2015), Wapner (2012), Wright (2015)
6	100813279	100943279	6q16.3	2	Coe (2014), Cooper (2011)
7	72744455	74142064	7q11.23	9	Coe (2014), Cooper (2011), Dittwald (2013), Pinto (2014), Rehm (2015), Sanders (2015), Shaefer (2013), Wapner (2012), Wright (2015)
7	74962064	76662064	7q11.23	3	Coe (2014), Cooper (2011), Dittwald (2013)
7	95533860	96779486	7q21.3	2	Rehm (2015), Wapner (2012)
8	8119295	11765719	8p23.1	7	Coe (2014), Cooper (2011), Dittwald (2013), Pinto (2014), Rehm (2015), Wapner (2012), Wright (2015)
8	77226464	77766239	8q21.11	2	Pinto (2014), Wright (2015)
9	137860179	141080179	9q34.3	2	Coe (2014), Cooper (2011)
11	2013424	2906995	11p15.5,11p15.4	3	Pinto (2014), Rehm (2015), Wapner (2012)
11	31803509	32457087	11p13	4	Pinto (2014), Rehm (2015), Wapner (2012), Wright (2015)
11	43985277	46052450	11p11.2	6	Coe (2014), Cooper (2011), Pinto (2014), Rehm (2015), Wapner (2012), Wright (2015)
11	67753424	71282352	11q13.3,11q13.4,11q13.2	2	Coe (2014), Cooper (2011)
12	65073733	68643733	12q14.2,12q15,12q14.3	5	Coe (2014), Cooper (2011), Pinto (2014), Rehm (2015), Wright (2015)
13	20812000	21012000	13q12.11	2	Coe (2014), Cooper (2011)
15	22798636	23088559	15q11.2	3	Coe (2014), Cooper (2011), Dittwald (2013)
15	23747995	28426405	15q12,15q13.1,15q11.2	9	Coe (2014), Cooper (2011), Dittwald (2013), Pinto (2014), Rehm (2015), Sanders (2015), Shaefer (2013), Wapner (2012), Wright (2015)
15	28736917	30370111	15q13.1,15q13.2	2	Dittwald (2013), Shaefer (2013)
15	31137104	32445408	15q13.2,15q13.3	8	Coe (2014), Cooper (2011), Dittwald (2013), Pinto (2014), Rehm (2015), Sanders (2015), Wapner (2012), Wright (2015)
15	72963539	78151253	15q24.1,15q24.3,15q24.2	4	Coe (2014), Cooper (2011), Dittwald (2013), Pinto (2014)
15	83182945	84738996	15q25.2	4	Coe (2014), Cooper (2011), Dittwald (2013), Pinto (2014)
15	85139651	85698996	15q25.3,15q25.2	3	Coe (2014), Dittwald (2013), Pinto (2014)
15	99362477	102521392	15q26.3	4	Coe (2014), Cooper (2011), Pinto (2014), Wright (2015)
16	90843	834372	16p13.3	2	Pinto (2014), Wright (2015)
16	3779999	3859999	16p13.3	6	Coe (2014), Cooper (2011), Pinto (2014), Rehm (2015), Wapner (2012), Wright (2015)
16	15504454	16292268	16p13.11	8	Coe (2014), Cooper (2011), Dittwald (2013), Pinto (2014), Rehm (2015), Shaefer (2013), Wapner (2012), Wright (2015)
16	21837291	22408071	16p12.2	2	Dittwald (2013), Wapner (2012)
16	28822634	29046501	16p11.2	2	Dittwald (2013), Rehm (2015)
16	29652499	30199855	16p11.2	9	Coe (2014), Cooper (2011), Dittwald (2013), Pinto (2014), Rehm (2015), Sanders (2015), Shaefer (2013), Wapner (2012), Wright (2015)
17	50000	2923250	17p13.3	6	Coe (2014), Cooper (2011), Pinto (2014), Rehm (2015), Wapner (2012), Wright (2015)
17	14097914	15422955	17p12	6	Coe (2014), Cooper (2011), Dittwald (2013), Rehm (2015), Wapner (2012), Wright (2015)
17	16757111	20219651	17p11.2	7	Coe (2014), Cooper (2011), Dittwald (2013), Pinto (2014), Rehm (2015), Wapner (2012), Wright (2015)
17	29165874	30215887	17q11.2	7	Coe (2014), Cooper (2011), Dittwald (2013), Pinto (2014), Rehm (2015), Wapner (2012), Wright (2015)
17	34856056	36205887	17q12	7	Coe (2014), Cooper (2011), Dittwald (2013), Pinto (2014), Rehm (2015), Wapner (2012), Wright (2015)
17	43705166	44184217	17q21.31	7	Coe (2014), Cooper (2011), Dittwald (2013), Pinto (2014), Rehm (2015), Wapner (2012), Wright (2015)
17	57655218	60275811	17q23.1,17q23.2	2	Coe (2014), Dittwald (2013)
22	17392953	18591860	22q11.21,22q11.1	3	Pinto (2014), Rehm (2015), Wapner (2012)
22	18889490	21465674	22q11.21	9	Coe (2014), Cooper (2011), Dittwald (2013), Pinto (2014), Rehm (2015), Sanders (2015), Shaefer (2013), Wapner (2012), Wright (2015)
22	22115848	23649113	22q11.21,22q11.22,22q11.23	6	Coe (2014), Cooper (2011), Dittwald (2013), Pinto (2014), Rehm (2015), Wright (2015)
22	51045516	51178945	22q13.33	8	Coe (2014), Cooper (2011), Pinto (2014), Rehm (2015), Sanders (2015), Shaefer (2013), Wapner (2012), Wright (2015)

### Sheet: Condensed
Chr	Start	End	GD / Cytoband	FDR ≤ 0.1	FWER ≤ 0.05
1	834083	5408761	1p36.3	SKI
2	50145642	51259673	2p16.3	NRXN1
2	57746496	61738334	2p15-p16.1	BCL11A
2	239954693	242471327	2q37.3	HDLBP
5	175728978	177013961	Sotos (5q35.2-q35.3)	NSD1
11	67753424	71282352	Otodental Dysplasia (11q13.2-q13.4)	SHANK2, KMT5B	KMT5B	Note: KMT5B also known as SUV420H1
15	23747995	28426405	Angelman/Prader-Willi (15q11.2-q13.1)	GABRB3
15	72963539	78151253	15q24.1-q24.3	SIN3A
16	3779999	3859999	Rubenstein-Taybi (16p13.3)	CREBBP
16	29652499	30199855	16p11.2	CORO1A
17	16757111	20219651	Smith-Magenis (17p11.2)	RAI1
22	51045516	51178945	Phelan-McDermid (22q13.3)	SHANK3	SHANK3
