## Supplementary material for "Large-scale exome sequencing study implicates both developmental and functional changes in the neurobiology of autism": Table S8

### Sheet: Description
Table S8
This file contains the gene set enrichment results from the analysis to determine if the 102 ASD-associated genes were enriched for common variants associated with ASD and genetically correlated traits.

### Sheet: Data
Phenotype	References	Citation	Cases	Controls	Total	Effective_Total	SET	N_GENES	BETA	BETA_STD	SE	P	log10(P)
Autism spectrum disorder		Grove et al., 2018	18381	27969	46350	44367	All_FDR≤0.1	97	0.0324	0.00266	0.0935	0.36459	0.438195
Autism spectrum disorder		Grove et al., 2018	18381	27969	46350	44367	ASC18_ASD_FDR10	50	-0.164	-0.0097	0.125	0.90666	0.0425555
Autism spectrum disorder		Grove et al., 2018	18381	27969	46350	44367	ASC18_DDID_FDR10	47	0.284	0.0162	0.141	0.021958	1.65841
Autism spectrum disorder		Grove et al., 2018	18381	27969	46350	44367	ASC18_GER	55	0.072	0.00446	0.122	0.27677	0.557881
Autism spectrum disorder		Grove et al., 2018	18381	27969	46350	44367	ASC18_NC	22	0.372	0.0146	0.209	0.037862	1.4218
Educational attainment		Lee et al., Nat Genet, 2018	.	.	766345	766345	All_FDR≤0.1	97	0.915	0.0764	0.141	5.0673e-11	10.2952
Educational attainment		Lee et al., Nat Genet, 2018	.	.	766345	766345	ASC18_ASD_FDR10	50	0.752	0.0452	0.201	8.9778e-05	4.04683
Educational attainment		Lee et al., Nat Genet, 2018	.	.	766345	766345	ASC18_DDID_FDR10	47	1.07	0.0621	0.199	4.1845e-08	7.37836
Educational attainment		Lee et al., Nat Genet, 2018	.	.	766345	766345	ASC18_GER	55	0.998	0.0629	0.182	2.0288e-08	7.69276
Educational attainment		Lee et al., Nat Genet, 2018	.	.	766345	766345	ASC18_NC	22	1.61	0.0641	0.312	1.3631e-07	6.86547
Educational attainment		Okbay et al., Nature 2016	.	.	293723	293723	All_FDR≤0.1	97	0.567	0.0474	0.117	5.7301e-07	6.24184
Educational attainment		Okbay et al., Nature 2016	.	.	293723	293723	ASC18_ASD_FDR10	50	0.247	0.0148	0.159	0.060648	1.21718
Educational attainment		Okbay et al., Nature 2016	.	.	293723	293723	ASC18_DDID_FDR10	47	0.933	0.0543	0.171	2.3567e-08	7.6277
Educational attainment		Okbay et al., Nature 2016	.	.	293723	293723	ASC18_GER	55	0.651	0.041	0.15	7.3012e-06	5.13661
Educational attainment		Okbay et al., Nature 2016	.	.	293723	293723	ASC18_NC	22	0.797	0.0318	0.256	0.00091583	3.03819
Educational attainment		Reitveld et al., Science 2013	.	.	101069	101069	All_FDR≤0.1	96	0.0405	0.00339	0.0898	0.32597	0.486822
Educational attainment		Reitveld et al., Science 2013	.	.	101069	101069	ASC18_ASD_FDR10	49	-0.0919	-0.0055	0.125	0.76814	0.11456
Educational attainment		Reitveld et al., Science 2013	.	.	101069	101069	ASC18_DDID_FDR10	47	0.178	0.0105	0.128	0.081981	1.08629
Educational attainment		Reitveld et al., Science 2013	.	.	101069	101069	ASC18_GER	55	0.104	0.00658	0.116	0.18576	0.731048
Educational attainment		Reitveld et al., Science 2013	.	.	101069	101069	ASC18_NC	22	0.152	0.00612	0.205	0.22911	0.639956
Schizophrenia		Ripke et al., Nature, 2014	36989	113075	150064	111487	All_FDR≤0.1	97	0.65	0.0543	0.126	1.1846e-07	6.92643
Schizophrenia		Ripke et al., Nature, 2014	36989	113075	150064	111487	ASC18_ASD_FDR10	50	0.547	0.0328	0.172	0.0007396	3.131
Schizophrenia		Ripke et al., Nature, 2014	36989	113075	150064	111487	ASC18_DDID_FDR10	47	0.758	0.0442	0.183	1.7704e-05	4.75193
Schizophrenia		Ripke et al., Nature, 2014	36989	113075	150064	111487	ASC18_GER	55	0.828	0.0522	0.167	3.8443e-07	6.41518
Schizophrenia		Ripke et al., Nature, 2014	36989	113075	150064	111487	ASC18_NC	22	-0.0125	-0.0005	0.27	0.5185	0.285251
Schizophrenia		Ripke et al., Nat Genet, 2013	13833	18310	32143	31519	All_FDR≤0.1	97	0.345	0.0288	0.0973	0.00019957	3.6999
Schizophrenia		Ripke et al., Nat Genet, 2013	13833	18310	32143	31519	ASC18_ASD_FDR10	50	0.289	0.0174	0.135	0.015921	1.79803
Schizophrenia		Ripke et al., Nat Genet, 2013	13833	18310	32143	31519	ASC18_DDID_FDR10	47	0.401	0.0234	0.14	0.0021003	2.67772
Schizophrenia		Ripke et al., Nat Genet, 2013	13833	18310	32143	31519	ASC18_GER	55	0.431	0.0271	0.121	0.0001954	3.70908
Schizophrenia		Ripke et al., Nat Genet, 2013	13833	18310	32143	31519	ASC18_NC	22	0.158	0.0063	0.227	0.24312	0.614179
Schizophrenia		Ripke et al., Nat Genet, 2011	9394	12462	21856	21425	All_FDR≤0.1	91	0.0456	0.00376	0.0945	0.31457	0.502283
Schizophrenia		Ripke et al., Nat Genet, 2011	9394	12462	21856	21425	ASC18_ASD_FDR10	46	0.0961	0.00564	0.131	0.23088	0.636614
Schizophrenia		Ripke et al., Nat Genet, 2011	9394	12462	21856	21425	ASC18_DDID_FDR10	45	-0.00958	-0.000556	0.136	0.52817	0.277226
Schizophrenia		Ripke et al., Nat Genet, 2011	9394	12462	21856	21425	ASC18_GER	53	0.0839	0.00528	0.12	0.24219	0.615844
Schizophrenia		Ripke et al., Nat Genet, 2011	9394	12462	21856	21425	ASC18_NC	20	-0.159	-0.00615	0.222	0.76317	0.117379
Height		Yengo et al., Hum Mol Genet, 2018	.	.	693529	693529	All_FDR≤0.1	97	0.114	0.0096	0.241	0.31773	0.497942
Height		Yengo et al., Hum Mol Genet, 2018	.	.	693529	693529	ASC18_ASD_FDR10	50	0.349	0.0211	0.336	0.14949	0.825388
Height		Yengo et al., Hum Mol Genet, 2018	.	.	693529	693529	ASC18_DDID_FDR10	47	-0.133	-0.00777	0.344	0.65004	0.18706
Height		Yengo et al., Hum Mol Genet, 2018	.	.	693529	693529	ASC18_GER	55	0.675	0.0427	0.314	0.015867	1.79951
Height		Yengo et al., Hum Mol Genet, 2018	.	.	693529	693529	ASC18_NC	22	-1.44	-0.0578	0.548	0.99569	0.00187585
Major depression		Wray et al., Nat Genet, 2018	135458	344901	480359	389039	All_FDR≤0.1	97	0.152	0.0127	0.0895	0.04499	1.34688
Major depression		Wray et al., Nat Genet, 2018	135458	344901	480359	389039	ASC18_ASD_FDR10	50	0.213	0.0128	0.12	0.038199	1.41795
Major depression		Wray et al., Nat Genet, 2018	135458	344901	480359	389039	ASC18_DDID_FDR10	47	0.0745	0.00434	0.133	0.28802	0.540577
Major depression		Wray et al., Nat Genet, 2018	135458	344901	480359	389039	ASC18_GER	55	0.181	0.0114	0.118	0.063521	1.19708
Major depression		Wray et al., Nat Genet, 2018	135458	344901	480359	389039	ASC18_NC	22	-0.172	-0.00685	0.207	0.79694	0.0985744
Major depression		Ripke et al., Mol Psych, 2013	9240	9519	18759	18755	All_FDR≤0.1	91	-0.015	-0.00124	0.087	0.56869	0.245124
Major depression		Ripke et al., Mol Psych, 2013	9240	9519	18759	18755	ASC18_ASD_FDR10	46	-0.121	-0.00712	0.121	0.84308	0.0741312
Major depression		Ripke et al., Mol Psych, 2013	9240	9519	18759	18755	ASC18_DDID_FDR10	45	0.0988	0.00573	0.125	0.21391	0.669769
Major depression		Ripke et al., Mol Psych, 2013	9240	9519	18759	18755	ASC18_GER	53	0.0412	0.00259	0.111	0.35484	0.449967
Major depression		Ripke et al., Mol Psych, 2013	9240	9519	18759	18755	ASC18_NC	20	-0.108	-0.00419	0.204	0.70242	0.153403
Attention deficit hyperactivity disorder		Demontis et al., Nat Genet, 2018	20183	35191	55374	51306	All_FDR≤0.1	97	0.221	0.0185	0.0944	0.0096807	2.01409
Attention deficit hyperactivity disorder		Demontis et al., Nat Genet, 2018	20183	35191	55374	51306	ASC18_ASD_FDR10	50	0.111	0.00666	0.127	0.19194	0.716835
Attention deficit hyperactivity disorder		Demontis et al., Nat Genet, 2018	20183	35191	55374	51306	ASC18_DDID_FDR10	47	0.353	0.0206	0.14	0.0059429	2.226
Attention deficit hyperactivity disorder		Demontis et al., Nat Genet, 2018	20183	35191	55374	51306	ASC18_GER	55	0.285	0.018	0.125	0.011372	1.94416
Attention deficit hyperactivity disorder		Demontis et al., Nat Genet, 2018	20183	35191	55374	51306	ASC18_NC	22	0.208	0.00834	0.204	0.15395	0.81262
Attention deficit hyperactivity disorder		Neale et al., J Am Acad Child Adolesc Psychiatry, 2010	2960	6583	9543	8167.53	All_FDR≤0.1	91	0.0496	0.00408	0.0842	0.27781	0.556252
Attention deficit hyperactivity disorder		Neale et al., J Am Acad Child Adolesc Psychiatry, 2010	2960	6583	9543	8167.53	ASC18_ASD_FDR10	46	0.0922	0.0054	0.117	0.21446	0.668654
Attention deficit hyperactivity disorder		Neale et al., J Am Acad Child Adolesc Psychiatry, 2010	2960	6583	9543	8167.53	ASC18_DDID_FDR10	45	0.00312	0.000181	0.121	0.48967	0.310097
Attention deficit hyperactivity disorder		Neale et al., J Am Acad Child Adolesc Psychiatry, 2010	2960	6583	9543	8167.53	ASC18_GER	53	-0.0378	-0.00238	0.107	0.63829	0.194982
Attention deficit hyperactivity disorder		Neale et al., J Am Acad Child Adolesc Psychiatry, 2010	2960	6583	9543	8167.53	ASC18_NC	20	0.114	0.00441	0.198	0.28205	0.549674

### Sheet: Column descriptions
Column Name	Column Description
Phenotype	Phenotype of the study
Citation	Citation for the study
Cases	Number of cases (for categorical traits)
Controls	Number of controls (for categorical traits)
Total	Total sample size
Effective_Total	Effective total sample size
SET	Gene set used for the enrichment. All_FDR<0.1 = all FDR < 0.1 genes, ASC18_ASD_FDR10 = ASD-preferential genes, ASC18_DDID_FDR10 = ID/DD-preferential genes, ASC18_GER = gene expression regulator genes, ASC18_NC = neuronal communication genes
N_GENES	Number of genes in the gene set
BETA	Beta
BETA_STD	Standard deviation of beta
SE	Standard error
P	P-value
log10(P)	log base 10 P-value
