## Supplementary material for "Large-scale exome sequencing study implicates both developmental and functional changes in the neurobiology of autism": Table S15

### Sheet: Description
Table S15
The "PPI input table" tab lists the protein-protein interactions displayed in Figure 6b and also includes binary variables indicating gene membership in different sets used in this study.
The "p values" tab gives a few statistics calculated from this network.
The "DDIDknown" tab gives a list of genes used in the "DDIDknown" gene set referenced in this file.

### Sheet: PPI input table
GENEA	GENEB
CHD2	EIF3G
CHD2	SIN3A
FOXP2	PHF2
FOXP2	FOXP1
KDM6B	SMARCC2
KCNQ3	ANK2
PHF2	FOXP1
NR3C2	PPP5C
NR3C2	NCOA1
NR3C2	CREBBP
SRPRA	PPP5C
SKI	DYNC1H1
SKI	SIN3A
SKI	TBL1XR1
GFAP	KCNMA1
TCF4	CTNNB1
TCF4	LDB1
TCF4	SMARCC2
TCF4	CREBBP
TCF4	TCF7L2
CORO1A	TRAF7
CTNNB1	PTEN
CTNNB1	SATB1
CTNNB1	GRIN2B
CTNNB1	PTK7
CTNNB1	SMARCC2
CTNNB1	CREBBP
CTNNB1	TBL1XR1
CTNNB1	CHD8
CTNNB1	TCF7L2
GRIA2	AP2S1
GRIA2	STXBP1
GRIA2	GRIN2B
PPP5C	HDLBP
PPP5C	GRIN2B
PPP5C	TRIP12
PPP5C	PPP2R5D
PPP5C	UBR1
NRXN1	STXBP1
NRXN1	SHANK3
NRXN1	SHANK2
PTEN	GNAI1
STXBP1	KCNMA1
STXBP1	GRIN2B
GNAI1	PPP2R5D
ANK2	DYNC1H1
SATB1	FOXP1
PAX5	SMARCC2
PAX5	CREBBP
KCNMA1	DPYSL2
GRIN2B	DPYSL2
GRIN2B	SYNGAP1
GRIN2B	KDM5B
GRIN2B	SHANK2
DYRK1A	KIAA0232
DYRK1A	CREBBP
DYNC1H1	CREBBP
PPP2R5D	TBL1XR1
NCOA1	ANKRD11
NCOA1	MED13L
NCOA1	KMT2C
NCOA1	CREBBP
NCOA1	SIN3A
NCOA1	TBL1XR1
ANKRD11	SETD5
MED13L	CREBBP
RAI1	TCF20
MKX	SIN3A
KMT2E	SIN3A
KMT2C	CREBBP
ARID1B	SMARCC2
ARID1B	KDM5B
SMARCC2	CREBBP
SMARCC2	NACC1
SMARCC2	SIN3A
SMARCC2	TBL1XR1
SMARCC2	ADNP
SMARCC2	TCF7L2
SMARCC2	KDM5B
CREBBP	SIN3A
CREBBP	TBL1XR1
CREBBP	TCF7L2
PHF12	SIN3A
PHF12	KDM5B
SIN3A	TBL1XR1
SIN3A	KDM5B
SIN3A	TCF20
SHANK3	SHANK2
TBL1XR1	SETD5

### Sheet: p values
Gene_list	module_density	P_module_density	Interactions_with_DDIDknown	P_interactions_with_DDIDknown
asc.asd102	0.872549	0.0221	160	0.004
asc.asd53	0.245283	0.3412	74	0.082
asc.ddid49	0.530612	0.0133	86	0.002
asc.ger58	0.948276	0.0056	104	0.003
asc.nc23	0.521739	0.0149	23	0.224
ddid	1.33824	0.0066	-	-

### Sheet: DDIDknown
These are the genes included in the "DDIDknown" set referenced on the previous sheet:
AHDC1
GATAD2B
KCNH1
HNRNPU
ZBTB18
PPP1CB
SATB2
KIF1A
BRPF1
MEF2C
PURA
PHIP
RAC1
CDK13
AUTS2
SMARCA2
DNM1
EHMT1
KAT6B
EBF3
PACS1
KMT2A
SOX5
SCN8A
CHAMP1
GNAO1
DLG4
CHD3
CLTC
KANSL1
SMARCA4
TNPO2
NFIX
CNOT3
CSNK2A1
ASXL1
KCNQ2
EEF1A2
SON
EP300
CDKL5
CASK
CNKSR2
DDX3X
PDHA1
USP9X
MSL3
IQSEC2
ZC4H2
SMC1A
MED12
HDAC8
WDR45
KIAA2022
NAA10
FOXG1
FBXO11
HECW2
QRICH1
WHSC1
TRIO
KAT6A
PUF60
SRCAP
CTCF
RAI1
PPM1D
UPF3B
MECP2
