## Supplementary material for "Large-scale exome sequencing study implicates both developmental and functional changes in the neurobiology of autism": Table S16

### Sheet: Description
Table S16
The "TF interactions" tab in this file lists the interactions displayed in Figure 6c.

### Sheet: TF interactions
ARID1B (interacts with) ANK2
ARID1B (interacts with) ANKRD11
ARID1B (interacts with) AP2S1
ARID1B (interacts with) CHD8
ARID1B (interacts with) CORO1A
ARID1B (interacts with) CREBBP
ARID1B (interacts with) CTNNB1
ARID1B (interacts with) DNMT3A
ARID1B (interacts with) DYRK1A
ARID1B (interacts with) FOXP1
ARID1B (interacts with) GNAI1
ARID1B (interacts with) IRF2BPL
ARID1B (interacts with) KDM6B
ARID1B (interacts with) KIAA0232
ARID1B (interacts with) MED13L
ARID1B (interacts with) KMT2E
ARID1B (interacts with) PHF12
ARID1B (interacts with) PTK7
ARID1B (interacts with) SHANK2
ARID1B (interacts with) SPAST
ARID1B (interacts with) TCF7L2
ARID1B (interacts with) TLK2
ARID1B (interacts with) TRIM23
ARID1B (interacts with) VEZF1
ARID1B (interacts with) WAC
ARID1B (interacts with) ZMYND8
ARID1B (interacts with) RAI1
ARID1B (interacts with) CHD2
CHD8 (interacts with) ADNP
CHD8 (interacts with) ANKRD11
CHD8 (interacts with) ARID1B
CHD8 (interacts with) ASH1L
CHD8 (interacts with) CTNNB1
CHD8 (interacts with) DIP2A
CHD8 (interacts with) DNMT3A
CHD8 (interacts with) DPYSL2
CHD8 (interacts with) DYNC1H1
CHD8 (interacts with) DYRK1A
CHD8 (interacts with) ELAVL3
CHD8 (interacts with) FOXP1
CHD8 (interacts with) IRF2BPL
CHD8 (interacts with) KIAA0232
CHD8 (interacts with) KMT2E
CHD8 (interacts with) LDB1
CHD8 (interacts with) MED13L
CHD8 (interacts with) PHF12
CHD8 (interacts with) PHF2
CHD8 (interacts with) PHF21A
CHD8 (interacts with) POGZ
CHD8 (interacts with) PPP1R9B
CHD8 (interacts with) PRR12
CHD8 (interacts with) PTEN
CHD8 (interacts with) RFX3
CHD8 (interacts with) SATB1
CHD8 (interacts with) SETD5
CHD8 (interacts with) SIN3A
CHD8 (interacts with) SMARCC2
CHD8 (interacts with) SPAST
CHD8 (interacts with) SUV420H1
CHD8 (interacts with) TAOK1
CHD8 (interacts with) TBL1XR1
CHD8 (interacts with) TCF4
CHD8 (interacts with) TLK2
CHD8 (interacts with) TRIP12
CHD8 (interacts with) VEZF1
CHD8 (interacts with) WAC
CHD8 (interacts with) ZMYND8
CHD8 (interacts with) KDM5B
CHD8 (interacts with) RAI1
CREBBP (interacts with) BCL11A
CREBBP (interacts with) CELF4
CREBBP (interacts with) KCNMA1
CREBBP (interacts with) KIAA0232
CREBBP (interacts with) LDB1
CREBBP (interacts with) LRRC4C
CREBBP (interacts with) MKX
CREBBP (interacts with) PHF21A
CREBBP (interacts with) SHANK2
CREBBP (interacts with) SMARCC2
CREBBP (interacts with) SUV420H1
CREBBP (interacts with) TCF7L2
CREBBP (interacts with) WAC
CTNNB1 (interacts with) AP2S1
CTNNB1 (interacts with) ASH1L
CTNNB1 (interacts with) HDLBP
CTNNB1 (interacts with) PPP2R5D
CTNNB1 (interacts with) SETD5
FOXP1 (interacts with) ADNP
FOXP1 (interacts with) BCL11A
FOXP1 (interacts with) CORO1A
FOXP1 (interacts with) CTNNB1
FOXP1 (interacts with) DYNC1H1
FOXP1 (interacts with) ELAVL3
FOXP1 (interacts with) GIGYF1
FOXP1 (interacts with) GNAI1
FOXP1 (interacts with) GRIN2B
FOXP1 (interacts with) KDM6B
FOXP1 (interacts with) KMT2E
FOXP1 (interacts with) LDB1
FOXP1 (interacts with) MAP1A
FOXP1 (interacts with) NSD1
FOXP1 (interacts with) PAX5
FOXP1 (interacts with) PPP1R9B
FOXP1 (interacts with) PPP5C
FOXP1 (interacts with) PTEN
FOXP1 (interacts with) SIN3A
FOXP1 (interacts with) SMARCC2
FOXP1 (interacts with) STXBP1
FOXP1 (interacts with) SYNGAP1
FOXP1 (interacts with) TAOK1
FOXP1 (interacts with) TCF4
FOXP1 (interacts with) TCF7L2
FOXP1 (interacts with) TRAF7
FOXP1 (interacts with) KDM5B
FOXP1 (interacts with) CHD2
FOXP1 (interacts with) RAI1
TCF7L2 (interacts with) ELAVL3
TCF7L2 (interacts with) PPP1R9B
TCF7L2 (interacts with) PTEN
TCF7L2 (interacts with) SHANK2
TCF7L2 (interacts with) SUV420H1
TCF7L2 (interacts with) TCF20
TCF7L2 (interacts with) TCF4
TCF7L2 (interacts with) TM9SF4
TCF7L2 (interacts with) TRIM23
TCF7L2 (interacts with) KDM5B
TCF7L2 (interacts with) CHD2
ZMYND8 (interacts with) RAI1
ZMYND8 (interacts with) ADNP
ZMYND8 (interacts with) CORO1A
ZMYND8 (interacts with) CREBBP
ZMYND8 (interacts with) DYNC1H1
ZMYND8 (interacts with) FOXP1
ZMYND8 (interacts with) KDM6B
ZMYND8 (interacts with) MED13L
ZMYND8 (interacts with) MKX
ZMYND8 (interacts with) PHF12
ZMYND8 (interacts with) POGZ
ZMYND8 (interacts with) PPP1R9B
ZMYND8 (interacts with) SIN3A
ZMYND8 (interacts with) SKI
ZMYND8 (interacts with) SUV420H1
ZMYND8 (interacts with) TCF7L2
ZMYND8 (interacts with) KDM5B
BCL11A (interacts with) ADNP
BCL11A (interacts with) ASH1L
BCL11A (interacts with) CTNNB1
BCL11A (interacts with) KMT2C
BCL11A (interacts with) KMT2E
BCL11A (interacts with) PPP1R9B
BCL11A (interacts with) PTEN
BCL11A (interacts with) RFX3
BCL11A (interacts with) SETD5
BCL11A (interacts with) TBL1XR1
BCL11A (interacts with) EIF3G
RFX3 (interacts with) PPP5C
TBL1XR1 (interacts with) CHD8
TBL1XR1 (interacts with) CTNNB1
TBL1XR1 (interacts with) DNMT3A
TBL1XR1 (interacts with) KMT2E
TBL1XR1 (interacts with) PHF21A
TBL1XR1 (interacts with) POGZ
TBL1XR1 (interacts with) PPP5C
TBL1XR1 (interacts with) SCN2A
TBL1XR1 (interacts with) SRPR
TBL1XR1 (interacts with) TCF7L2
TBL1XR1 (interacts with) UBR1
TBL1XR1 (interacts with) EIF3G
TBL1XR1 (interacts with) RAI1
FOXP2 (interacts with) ARID1B
FOXP2 (interacts with) DNMT3A
FOXP2 (interacts with) DPYSL2
FOXP2 (interacts with) FOXP1
FOXP2 (interacts with) IRF2BPL
FOXP2 (interacts with) MBD5
FOXP2 (interacts with) SPAST
FOXP2 (interacts with) TRIM23
LDB1 (interacts with) ASH1L
LDB1 (interacts with) BCL11A
LDB1 (interacts with) DSCAM
LDB1 (interacts with) DYRK1A
LDB1 (interacts with) KDM6B
LDB1 (interacts with) PHF12
LDB1 (interacts with) SPAST
LDB1 (interacts with) TRIM23
LDB1 (interacts with) UBR1
LDB1 (interacts with) VEZF1
ELAVL3 (interacts with) ARID1B
ELAVL3 (interacts with) BCL11A
ELAVL3 (interacts with) DSCAM
ELAVL3 (interacts with) DYRK1A
ELAVL3 (interacts with) FOXP1
ELAVL3 (interacts with) GABRB2
ELAVL3 (interacts with) GABRB3
ELAVL3 (interacts with) GNAI1
ELAVL3 (interacts with) KCNMA1
ELAVL3 (interacts with) KIAA0232
ELAVL3 (interacts with) LRRC4C
ELAVL3 (interacts with) MED13L
ELAVL3 (interacts with) NRXN1
ELAVL3 (interacts with) POGZ
ELAVL3 (interacts with) PTEN
ELAVL3 (interacts with) SCN1A
ELAVL3 (interacts with) SHANK2
ELAVL3 (interacts with) SKI
ELAVL3 (interacts with) TBL1XR1
ELAVL3 (interacts with) TCF4
ELAVL3 (interacts with) CHD2
ELAVL3 (interacts with) RAI1
SIN3A (interacts with) CELF4
SIN3A (interacts with) KMT2E
SIN3A (interacts with) SKI
SIN3A (interacts with) SUV420H1
SIN3A (interacts with) TRIM23
SMARCC2 (interacts with) ASH1L
SMARCC2 (interacts with) GNAI1
SMARCC2 (interacts with) PHF12
SMARCC2 (interacts with) PTEN
SMARCC2 (interacts with) SYNGAP1
TCF4 (interacts with) RAI1
TCF4 (interacts with) ANKRD11
TCF4 (interacts with) AP2S1
TCF4 (interacts with) ARID1B
TCF4 (interacts with) ASXL3
TCF4 (interacts with) BCL11A
TCF4 (interacts with) CACNA1E
TCF4 (interacts with) CACNA2D3
TCF4 (interacts with) CELF4
TCF4 (interacts with) DEAF1
TCF4 (interacts with) DIP2A
TCF4 (interacts with) FOXP1
TCF4 (interacts with) GABRB2
TCF4 (interacts with) GNAI1
TCF4 (interacts with) GRIA2
TCF4 (interacts with) GRIN2B
TCF4 (interacts with) KCNMA1
TCF4 (interacts with) KCNQ3
TCF4 (interacts with) KIAA0232
TCF4 (interacts with) KMT2C
TCF4 (interacts with) LRRC4C
TCF4 (interacts with) MAP1A
TCF4 (interacts with) MYT1L
TCF4 (interacts with) NR3C2
TCF4 (interacts with) NRXN1
TCF4 (interacts with) NSD1
TCF4 (interacts with) NUP155
TCF4 (interacts with) PAX5
TCF4 (interacts with) PHF2
TCF4 (interacts with) PHF21A
TCF4 (interacts with) RORB
TCF4 (interacts with) SATB1
TCF4 (interacts with) SCN2A
TCF4 (interacts with) SETD5
TCF4 (interacts with) SHANK2
TCF4 (interacts with) SHANK3
TCF4 (interacts with) SLC6A1
TCF4 (interacts with) SRPR
TCF4 (interacts with) TAOK1
TCF4 (interacts with) TBL1XR1
TCF4 (interacts with) TCF20
TCF4 (interacts with) TCF7L2
TCF4 (interacts with) TLK2
TCF4 (interacts with) KDM5B
NSD1 (interacts with) ZMYND8
PAX5 (interacts with) ADNP
PAX5 (interacts with) ANK2
PAX5 (interacts with) CTNNB1
PAX5 (interacts with) DIP2A
PAX5 (interacts with) DNMT3A
PAX5 (interacts with) HDLBP
PAX5 (interacts with) KMT2E
PAX5 (interacts with) NSD1
PAX5 (interacts with) PTEN
PAX5 (interacts with) SETD5
PAX5 (interacts with) SMARCC2
PAX5 (interacts with) TAOK1
PAX5 (interacts with) TLK2
PAX5 (interacts with) EIF3G
PAX5 (interacts with) CHD2
NACC1 (interacts with) DNMT3A
NACC1 (interacts with) MYT1L
NACC1 (interacts with) TBL1XR1
NACC1 (interacts with) TRIP12
NACC1 (interacts with) ZMYND8
NACC1 (interacts with) KDM5B
NACC1 (interacts with) RAI1
TBR1 (interacts with) RAI1
TBR1 (interacts with) ADNP
TBR1 (interacts with) ANK2
TBR1 (interacts with) ANKRD11
TBR1 (interacts with) ARID1B
TBR1 (interacts with) ASH1L
TBR1 (interacts with) ASXL3
TBR1 (interacts with) BCL11A
TBR1 (interacts with) CACNA2D3
TBR1 (interacts with) CHD8
TBR1 (interacts with) CTNNB1
TBR1 (interacts with) DIP2A
TBR1 (interacts with) DNMT3A
TBR1 (interacts with) DSCAM
TBR1 (interacts with) DYRK1A
TBR1 (interacts with) FOXP1
TBR1 (interacts with) GABRB3
TBR1 (interacts with) GIGYF1
TBR1 (interacts with) GRIA2
TBR1 (interacts with) GRIN2B
TBR1 (interacts with) HECTD4
TBR1 (interacts with) IRF2BPL
TBR1 (interacts with) KDM6B
TBR1 (interacts with) KIAA0232
TBR1 (interacts with) LDB1
TBR1 (interacts with) MBD5
TBR1 (interacts with) MED13L
TBR1 (interacts with) MYT1L
TBR1 (interacts with) NACC1
TBR1 (interacts with) NR3C2
TBR1 (interacts with) NRXN1
TBR1 (interacts with) PAX5
TBR1 (interacts with) PHF2
TBR1 (interacts with) PHF21A
TBR1 (interacts with) POGZ
TBR1 (interacts with) PPP2R5D
TBR1 (interacts with) PTEN
TBR1 (interacts with) PTK7
TBR1 (interacts with) SCN2A
TBR1 (interacts with) SETD5
TBR1 (interacts with) SHANK2
TBR1 (interacts with) SHANK3
TBR1 (interacts with) SKI
TBR1 (interacts with) SMARCC2
TBR1 (interacts with) SPAST
TBR1 (interacts with) SUV420H1
TBR1 (interacts with) TBL1XR1
TBR1 (interacts with) TCF4
TBR1 (interacts with) TCF7L2
TBR1 (interacts with) TLK2
TBR1 (interacts with) TRIP12
TBR1 (interacts with) WAC
TBR1 (interacts with) KDM5B
TBR1 (interacts with) CHD2
KDM5B (interacts with) CACNA2D3
KDM5B (interacts with) DPYSL2
KDM5B (interacts with) CREBBP
KDM5B (interacts with) TRIM23
KDM5B (interacts with) DYNC1H1
KDM5B (interacts with) NUP155
KDM5B (interacts with) RAI1
KDM5B (interacts with) PHF12
KDM5B (interacts with) SETD5
KDM5B (interacts with) DYRK1A
KDM5B (interacts with) ASXL3
KDM5B (interacts with) KMT2C
KDM5B (interacts with) KMT2E
KDM5B (interacts with) NRXN1
KDM5B (interacts with) CHD8
KDM5B (interacts with) ANKRD11
KDM5B (interacts with) TRIP12
KDM5B (interacts with) WAC
KDM5B (interacts with) TBL1XR1
KDM5B (interacts with) HDLBP
KDM5B (interacts with) POGZ
KDM5B (interacts with) ARID1B
KDM5B (interacts with) TAOK1
KDM5B (interacts with) CORO1A
KDM5B (interacts with) CACNA1E
KDM5B (interacts with) NR3C2
KDM5B (interacts with) NSD1
KDM5B (interacts with) ADNP
KDM5B (interacts with) TLK2
KDM5B (interacts with) VEZF1
KDM5B (interacts with) DEAF1
KDM5B (interacts with) PAX5
KDM5B (interacts with) NACC1
KDM5B (interacts with) TRAF7
KDM5B (interacts with) SIN3A
KDM5B (interacts with) BCL11A
KDM5B (interacts with) CTNNB1
KDM5B (interacts with) SPAST
KDM5B (interacts with) CHD2
KDM5B (interacts with) FOXP2
KDM5B (interacts with) ASH1L
CHD2 (interacts with) ADNP
CHD2 (interacts with) ANK2
CHD2 (interacts with) AP2S1
CHD2 (interacts with) BCL11A
CHD2 (interacts with) CHD8
CHD2 (interacts with) CREBBP
CHD2 (interacts with) CTNNB1
CHD2 (interacts with) DEAF1
CHD2 (interacts with) DNMT3A
CHD2 (interacts with) DPYSL2
CHD2 (interacts with) DYNC1H1
CHD2 (interacts with) FOXP2
CHD2 (interacts with) HDLBP
CHD2 (interacts with) HECTD4
CHD2 (interacts with) IRF2BPL
CHD2 (interacts with) KDM6B
CHD2 (interacts with) LDB1
CHD2 (interacts with) NCOA1
CHD2 (interacts with) NR3C2
CHD2 (interacts with) NUP155
CHD2 (interacts with) PHF12
CHD2 (interacts with) PHF21A
CHD2 (interacts with) POGZ
CHD2 (interacts with) PPP2R5D
CHD2 (interacts with) PRR12
CHD2 (interacts with) PTEN
CHD2 (interacts with) RFX3
CHD2 (interacts with) RORB
CHD2 (interacts with) SRPR
CHD2 (interacts with) STXBP1
CHD2 (interacts with) SUV420H1
CHD2 (interacts with) SYNGAP1
CHD2 (interacts with) TAOK1
CHD2 (interacts with) TBL1XR1
CHD2 (interacts with) TLK2
CHD2 (interacts with) TRAF7
CHD2 (interacts with) TRIM23
CHD2 (interacts with) TRIP12
CHD2 (interacts with) VEZF1
CHD2 (interacts with) KDM5B
CHD2 (interacts with) EIF3G
CHD2 (interacts with) RAI1
